# Widespread chromatin context-dependencies of DNA double-strand break repair proteins

**DOI:** 10.1101/2022.10.07.511243

**Authors:** Xabier Vergara, Anna G. Manjón, Ben Morris, Ruben Schep, Christ Leemans, Mathijs A. Sanders, Roderick L. Beijersbergen, René H. Medema, Bas van Steensel

**Affiliations:** Division of Gene Regulation, Netherlands Cancer Institute, 1066 CX Amsterdam, The Netherlands; Division of Cell Biology, Netherlands Cancer Institute, 1066 CX Amsterdam, The Netherlands; Division of Molecular Carcinogenesis, Netherlands Cancer Institute, 1066 CX, Amsterdam, The Netherlands; Oncode Institute, Netherlands Cancer Institute, 1066 CX, Amsterdam, The Netherlands; Department of Hematology, Erasmus MC Cancer Institute, Rotterdam, The Netherlands; Cancer, Ageing and Somatic Mutation (CASM), Wellcome Sanger Institute, Hinxton, UK

## Abstract

DNA double-strand breaks are repaired by multiple pathways, including non-homologous end-joining (NHEJ) and microhomology-mediated end-joining (MMEJ). The balance of these pathways is dependent on the local chromatin context, but the underlying mechanisms are poorly understood. By combining knockout screening with a dual MMEJ:NHEJ reporter inserted in 19 different chromatin environments, we identified dozens of DNA repair proteins that modulate pathway balance dependent on the local chromatin state. Proteins that favor NHEJ mostly synergize with euchromatin, while proteins that favor MMEJ generally synergize with distinct types of heterochromatin. BRCA2 is an example of the former, which is corroborated by chromatin-dependent shifts in mutation patterns of BRCA2^-/-^ cancer genomes. These results uncover a complex network of proteins that regulate MMEJ:NHEJ balance in a chromatin context-dependent manner.

**ONE SENTENCE SUMMARY:** A multiplexed screen reveals how dozens of proteins sense the local chromatin context to tune the balance between two DNA repair pathways.
