## Supplemental Table 6 for "Widespread chromatin context-dependencies of DNA double-strand break repair proteins"

### Sheet: Sheet 1
IPR_barcode	chr	position	strand	CTCF	EZH2	H2AFZ	H3K27ac	H3K27me3	H3K36me3	H3K4me1	H3K4me2	H3K4me3	H3K79me2	H3K9me2	H3K9me3	H4K5acK8ac	HDAC1	HDAC2	HDAC3	POL2	POL2AS2	SMC3	LMNB1	Dam	DNAse	m5C	late_replicating	TTseq
ACCCCTAAAGGCGCTG	chr3	195626779	+	2.4339	1.03959	0.562188	0.440979	2.76325	-0.49115	0.727763	1.24897	1.05369	-1.18498	-1.80649	-1.7388	-0.120181	1.22541	1.35717	-2.36125	-0.259184	-0.174994	0.880443	0.646695	-2.73083	-0.604819	1.14342	-0.734543	-0.105372
ACTGTCGAGTTGTCCG	chr5	175655499	-	-0.298672	2.99259	-0.415139	-0.838244	1.96212	-1.69954	-0.719238	-0.930394	-0.52573	-0.414171	0.0499347	0.123091	-0.0569058	0.422555	0.191341	-0.698411	-0.919562	-1.64657	-0.377517	-0.390207	-0.324816	-0.245312	-1.13048	0.274148	-1.51029
AGAAAATAATATGACG	chr7	97118183	-	1.25787	0.406182	1.77615	1.51992	-0.4118	-0.549117	-0.177199	1.61471	2.87111	2.22193	-0.525017	-0.622299	2.16929	-0.097288	0.779532	1.08506	1.1045	1.36449	0.92185	-0.344518	1.48567	2.45017	-0.206378	1.23768	0.946358
AGGGCGTAAAATATTT	chr4	82352956	+	-0.575239	-0.765022	-1.66993	0.235109	-1.66441	1.85582	0.411436	-0.49104	-0.592004	0.585231	0.345775	0.464705	-0.647677	0.173466	0.107395	0.819917	3.51594	2.10013	-0.430917	-1.38059	0.522356	-0.0377853	0.712249	-0.329868	1.21408
ATACTATATTTAACGG	chr20	18569155	-	-0.788931	0.200309	-0.679818	0.777425	-0.04155	1.6911	0.511859	0.739348	1.12673	1.54784	-1.12058	-1.02601	0.489592	-0.395134	0.392867	0.542653	0.605235	1.53053	-0.662911	-0.658951	-0.379383	-0.857129	1.69423	-0.122552	0.98316
ATATCGTTGCTGGAGA	chr8	126641029	+	-0.773651	-1.36061	-0.874844	-1.16775	0.231403	-1.56496	-1.29897	-0.959364	-0.650815	-1.14789	2.10408	0.455846	-0.445204	0.291421	-0.240697	-1.32975	-0.499859	-1.08957	-0.565398	1.25752	-2.04984	-0.971725	-1.45218	1.10288	-0.898752
CATCCACCACACTTCA	chr7	82872902	-	-0.380908	-0.732559	-1.14835	-1.33079	-0.393712	-0.768288	-1.51595	-1.25997	-0.529478	-0.936801	2.50582	2.65349	-1.06328	0.135619	-0.521307	2.6338	-0.360229	-1.17276	-1.50431	2.31919	-1.87151	-1.19079	-1.36148	2.93331	-0.215576
CATTTCTGATCAATAA	chr7	13259712	+	0.217556	-0.314325	0.86711	0.149164	-0.256129	-0.444479	0.36423	0.0834333	-0.457892	-0.238794	-1.16126	-0.516575	-0.564958	-0.668467	-0.318987	-0.501542	-1.24948	-1.14452	0.482636	0.231192	-0.0559488	-0.0286375	0.0639333	0.571914	-0.811267
CCGGGGACGTATGCAC	chr1	224957235	-	-0.136829	-0.882765	-1.40435	-0.301594	0.0063725	1.97331	0.346738	-0.506386	-0.714739	0.245473	2.18991	1.13507	-0.441722	0.743746	-0.480001	-0.72334	0.961681	0.336474	-0.618534	0.771146	-0.227018	-0.259022	0.886841	0.0239658	1.12327
CGGCCTGAAGGTCAGG	chr6	149934085	+	2.82207	1.56983	-0.136479	-0.493279	1.68613	-1.35201	-0.630595	-0.461232	-0.430576	-0.828315	-1.15453	-1.29072	-0.418734	0.723778	0.275307	0.0249054	-0.737667	-0.816	3.16047	-1.08455	-0.161942	0.837543	-1.1901	-0.886173	-1.51029
GAGCGCGTCACCGGGT	chr3	194821460	-	-0.148939	1.54067	-0.628748	-1.34831	2.12942	-0.901388	-0.89796	-0.953993	-0.663235	-1.06102	-0.431061	-0.748032	-0.457781	-0.531832	-1.298	-0.972272	-1.05079	-1.02611	-0.313851	0.468891	-2.04984	-0.481889	-1.53989	-1.82017	-1.51029
GCGCACCCTTTAATTG	chr17	19463310	+	0.2173	1.03959	0.162818	0.0624274	3.16924	0.185781	-0.413849	-0.345241	-0.402635	-0.360496	-0.911948	-0.992531	0.535887	0.305403	-1.29371	-0.613013	-0.546432	-1.43132	-1.10799	0.277519	-0.951556	-0.710258	-1.24899	0.492482	-1.51029
GCTAACATCACGAATC	chr7	111172623	+	-0.0523479	0.173727	0.866978	0.504045	0.45801	0.997038	0.601868	0.415199	-0.187425	0.417883	0.968148	1.71718	-0.373228	-0.856673	-0.151299	0.0636588	-0.306281	0.0117812	-0.759365	0.0419134	0.0512075	0.0326338	-0.110403	1.65895	0.916282
GTACCTCTCGATAGTG	chr5	107008866	+	0.526792	-1.13608	-0.956582	-0.930854	0.724479	-0.437685	-1.43349	-1.03028	-0.871448	-0.662778	0.667168	0.392412	-0.976844	-1.10159	-0.657428	-1.17016	-1.26471	-0.809052	-0.240547	1.84229	-0.893056	-0.975653	-1.28905	2.32929	-1.01003
TATGGCTGTCGGGTAG	chr1	35911740	-	0.369845	-0.202169	-0.763008	0.752514	-0.175017	1.85385	0.920492	-0.0185615	-0.427948	0.0725567	-0.540116	-0.971591	-0.559649	0.404392	0.358026	0.473625	0.813149	0.677046	-0.563505	-0.532522	0.0303055	-0.0145657	1.56787	-0.381746	0.860186
TCTTTTGAGGAGCTGA	chr4	58466831	+	-0.499281	-0.928315	-0.819108	-1.49959	-0.245313	-0.943313	-1.37818	-1.13906	-0.589483	-0.84602	0.767464	1.30907	-0.653707	-1.13448	-0.577244	-0.561257	-0.440156	-1.03526	-0.755898	0.92197	-2.73083	-1.17917	-1.25659	3.02335	-0.054276
TGGCCAATATTTGTCT	chrX	30242764	+	-0.940152	0.341052	0.943582	-0.621423	0.806026	-0.776652	-0.15994	0.262301	-0.16952	-0.707192	-0.0352176	-1.03957	0.61854	-1.03754	-0.408246	-1.23796	-0.743524	-0.0464253	-0.303406	-0.0216255	0.0215541	-0.66091	-0.0391785	1.7945	-0.779676
TGTCCCTTAGTACTTT	chr4	70991683	-	-0.726989	-0.701358	-0.401017	0.255835	-0.866405	0.749345	0.204409	0.25715	-0.0326632	0.650345	0.635615	0.21308	0.226957	-0.307254	0.486106	0.380696	1.80973	2.95324	0.843098	-1.20579	0.403312	0.535878	1.4625	-1.23808	0.842201
TTGAACGCGGGCTCGG	chr10	4847803	-	0.0375127	0.118391	1.59139	1.71906	-0.19118	-0.0834206	1.302	1.45928	1.06595	-0.175217	-0.517618	-0.391437	1.78236	-0.086136	0.541684	0.0716658	-0.153567	0.849298	0.800079	0.00838091	2.02135	1.77952	0.3608	-0.598264	0.457281
