## Supplemental Table 8 for "Widespread chromatin context-dependencies of DNA double-strand break repair proteins"

### Sheet: Sheet 1
interaction_ID	gene1_ID	gene2_ID	gene1	gene2	int_method	int_type	publication	sp_gene1	sp_gene2	cos.distance
29587	110341	113914	MCM4	CDC7	Two-hybrid	physical	Kneissl M (2003)	Homo sapiens	Homo sapiens	0.725273
242456	114946	122599	BABAM2	BRCC3	Affinity Capture-MS	physical	Ewing RM (2007)	Homo sapiens	Homo sapiens	0.507658
243585	106962	111867	ATM	RBBP8	Affinity Capture-Western	physical	Li S (2000)	Homo sapiens	Homo sapiens	0.869756
243807	106962	108474	ATM	FANCD2	Affinity Capture-Western	physical	Taniguchi T (2002)	Homo sapiens	Homo sapiens	0.898373
244787	107142	111825	BRCA2	RAD51	Two-hybrid	physical	Wong AK (1997)	Homo sapiens	Homo sapiens	0
244789	107142	111825	BRCA2	RAD51	Affinity Capture-Western	physical	Katagiri T (1998)	Homo sapiens	Homo sapiens	0
244790	107142	111825	BRCA2	RAD51	Two-hybrid	physical	Katagiri T (1998)	Homo sapiens	Homo sapiens	0
244799	106962	107110	ATM	BLM	Affinity Capture-Western	physical	Beamish H (2002)	Homo sapiens	Homo sapiens	0.122436
244814	107142	108474	BRCA2	FANCD2	Affinity Capture-Western	physical	Hussain S (2004)	Homo sapiens	Homo sapiens	-0.162503
244815	107142	108474	BRCA2	FANCD2	Two-hybrid	physical	Hussain S (2004)	Homo sapiens	Homo sapiens	-0.162503
244832	111825	107110	RAD51	BLM	Affinity Capture-Western	physical	Wu L (2001)	Homo sapiens	Homo sapiens	0
244833	111825	107110	RAD51	BLM	Two-hybrid	physical	Wu L (2001)	Homo sapiens	Homo sapiens	0
244992	107536	107110	CHEK1	BLM	Affinity Capture-Western	physical	Sengupta S (2004)	Homo sapiens	Homo sapiens	-0.840225
244993	107536	107110	CHEK1	BLM	Co-localization	physical	Sengupta S (2004)	Homo sapiens	Homo sapiens	-0.840225
245003	111825	111825	RAD51	RAD51	Co-crystal Structure	physical	Pellegrini L (2002)	Homo sapiens	Homo sapiens	1
245007	107142	111825	BRCA2	RAD51	Co-localization	physical	Tarsounas M (2004)	Homo sapiens	Homo sapiens	0
245011	111825	113350	RAD51	XRCC2	Co-localization	physical	Tarsounas M (2004)	Homo sapiens	Homo sapiens	0
245019	110384	108474	MEN1	FANCD2	Affinity Capture-Western	physical	Jin S (2003)	Homo sapiens	Homo sapiens	0.792148
245347	108474	106962	FANCD2	ATM	Two-hybrid	physical	Reuter TY (2003)	Homo sapiens	Homo sapiens	0.898373
245353	115417	106962	RAD50	ATM	Co-purification	physical	Wang Y (2000)	Homo sapiens	Homo sapiens	0.962448
245354	111825	106962	RAD51	ATM	Affinity Capture-Western	physical	Chen G (1999)	Homo sapiens	Homo sapiens	0.822458
245404	122599	114946	BRCC3	BABAM2	Co-purification	physical	Dong Y (2003)	Homo sapiens	Homo sapiens	0.507658
245416	107110	115349	BLM	CHAF1A	Two-hybrid	physical	Jiao R (2004)	Homo sapiens	Homo sapiens	0
245810	106962	111825	ATM	RAD51	Affinity Capture-Western	physical	Chen G (1999)	Homo sapiens	Homo sapiens	0.822458
245812	107142	111825	BRCA2	RAD51	Affinity Capture-Western	physical	Liu J (2001)	Homo sapiens	Homo sapiens	0
245813	122599	111825	BRCC3	RAD51	Co-purification	physical	Dong Y (2003)	Homo sapiens	Homo sapiens	0
245815	111825	111825	RAD51	RAD51	Affinity Capture-Western	physical	Yu DS (2003)	Homo sapiens	Homo sapiens	1
245816	111825	111825	RAD51	RAD51	Co-localization	physical	Yu DS (2003)	Homo sapiens	Homo sapiens	1
245837	106962	111913	ATM	RFC1	Co-purification	physical	Wang Y (2000)	Homo sapiens	Homo sapiens	0.11678
245838	107110	111913	BLM	RFC1	Co-purification	physical	Wang Y (2000)	Homo sapiens	Homo sapiens	0.827524
245845	115417	111913	RAD50	RFC1	Co-purification	physical	Wang Y (2000)	Homo sapiens	Homo sapiens	0.0598102
252106	106652	113349	PARP1	XRCC1	Affinity Capture-Western	physical	Gueven N (2004)	Homo sapiens	Homo sapiens	0.58517
252109	113349	106652	XRCC1	PARP1	Affinity Capture-Western	physical	Gueven N (2004)	Homo sapiens	Homo sapiens	0.58517
253360	108276	108276	EGFR	EGFR	Affinity Capture-Western	physical	Odintsova E (2003)	Homo sapiens	Homo sapiens	1
253740	115014	115417	MDC1	RAD50	Affinity Capture-Western	physical	Xu X (2003)	Homo sapiens	Homo sapiens	0.874498
253743	115014	106962	MDC1	ATM	Affinity Capture-Western	physical	Xu X (2003)	Homo sapiens	Homo sapiens	0.826745
255139	113350	107110	XRCC2	BLM	Affinity Capture-Western	physical	Braybrooke JP (2003)	Homo sapiens	Homo sapiens	-0.70948
258737	107536	113353	CHEK1	XRCC5	Affinity Capture-Western	physical	Goudelock DM (2003)	Homo sapiens	Homo sapiens	-0.338876
268909	111821	109596	RAD17	HUS1	Co-purification	physical	Bermudez VP (2003)	Homo sapiens	Homo sapiens	0.618192
277472	111825	111825	RAD51	RAD51	Two-hybrid	physical	Tanaka K (2000)	Homo sapiens	Homo sapiens	1
277474	107028	111825	ATRX	RAD51	Two-hybrid	physical	Tanaka K (2000)	Homo sapiens	Homo sapiens	-0.607853
277691	107142	111825	BRCA2	RAD51	Affinity Capture-Western	physical	Chen J (1998)	Homo sapiens	Homo sapiens	0
279076	120861	120861	CHFR	CHFR	Co-crystal Structure	physical	Stavridi ES (2002)	Homo sapiens	Homo sapiens	1
279357	313463	107027	ATRIP	ATR	Affinity Capture-Western	physical	Wang Y (2003)	Homo sapiens	Homo sapiens	0.984939
279358	107027	313463	ATR	ATRIP	Affinity Capture-Western	physical	Wang Y (2003)	Homo sapiens	Homo sapiens	0.984939
279361	313463	107027	ATRIP	ATR	Affinity Capture-Western	physical	Cortez D (2004)	Homo sapiens	Homo sapiens	0.984939
279363	107027	313463	ATR	ATRIP	Affinity Capture-MS	physical	Cortez D (2001)	Homo sapiens	Homo sapiens	0.984939
279364	107027	313463	ATR	ATRIP	Affinity Capture-Western	physical	Cortez D (2001)	Homo sapiens	Homo sapiens	0.984939
279365	313463	107027	ATRIP	ATR	Affinity Capture-Western	physical	Cortez D (2001)	Homo sapiens	Homo sapiens	0.984939
279690	111821	109596	RAD17	HUS1	Affinity Capture-Western	physical	Rauen M (2000)	Homo sapiens	Homo sapiens	0.618192
279964	111825	107142	RAD51	BRCA2	Two-hybrid	physical	Sharan SK (1997)	Homo sapiens	Homo sapiens	0
287316	113353	111418	XRCC5	POLA1	Affinity Capture-Western	physical	Matheos D (2002)	Homo sapiens	Homo sapiens	0.778075
287325	113353	111913	XRCC5	RFC1	Affinity Capture-Western	physical	Matheos D (2002)	Homo sapiens	Homo sapiens	0.230082
302946	111418	106652	POLA1	PARP1	Affinity Capture-Western	physical	Dantzer F (1998)	Homo sapiens	Homo sapiens	0.0108878
304003	111825	111825	RAD51	RAD51	Two-hybrid	physical	Kovalenko OV (1996)	Homo sapiens	Homo sapiens	1
305453	107027	111821	ATR	RAD17	Affinity Capture-Western	physical	Bao S (2001)	Homo sapiens	Homo sapiens	0.585299
305454	106962	111821	ATM	RAD17	Affinity Capture-Western	physical	Bao S (2001)	Homo sapiens	Homo sapiens	0.77486
321740	119071	106962	RRM2B	ATM	Affinity Capture-Western	physical	Chang L (2008)	Homo sapiens	Homo sapiens	0.04928
321741	106962	119071	ATM	RRM2B	Affinity Capture-Western	physical	Chang L (2008)	Homo sapiens	Homo sapiens	0.04928
330200	121722	121722	FANCM	FANCM	Affinity Capture-Western	physical	Xue Y (2008)	Homo sapiens	Homo sapiens	1
330204	121722	120429	FANCM	FANCL	Affinity Capture-Western	physical	Xue Y (2008)	Homo sapiens	Homo sapiens	0.563835
330205	121722	124833	FANCM	FAAP24	Affinity Capture-Western	physical	Xue Y (2008)	Homo sapiens	Homo sapiens	0.88033
330306	108474	107142	FANCD2	BRCA2	Affinity Capture-Western	physical	Hejna J (2008)	Homo sapiens	Homo sapiens	-0.162503
330478	111913	111821	RFC1	RAD17	Co-fractionation	physical	Tomida J (2008)	Homo sapiens	Homo sapiens	0.34728
336469	108528	109596	FEN1	HUS1	Affinity Capture-Western	physical	Friedrich-Heineken E (2005)	Homo sapiens	Homo sapiens	0.958134
348424	119697	114946	UIMC1	BABAM2	Affinity Capture-MS	physical	Sobhian B (2007)	Homo sapiens	Homo sapiens	0.575389
348425	119697	122599	UIMC1	BRCC3	Affinity Capture-MS	physical	Sobhian B (2007)	Homo sapiens	Homo sapiens	0.738361
423158	122599	110339	BRCC3	MCM2	Affinity Capture-MS	physical	Sowa ME (2009)	Homo sapiens	Homo sapiens	0
423648	122599	114946	BRCC3	BABAM2	Affinity Capture-MS	physical	Sowa ME (2009)	Homo sapiens	Homo sapiens	0.507658
423651	119697	114946	UIMC1	BABAM2	Affinity Capture-MS	physical	Sowa ME (2009)	Homo sapiens	Homo sapiens	0.575389
424052	122599	119697	BRCC3	UIMC1	Affinity Capture-MS	physical	Sowa ME (2009)	Homo sapiens	Homo sapiens	0.738361
424054	114946	119697	BABAM2	UIMC1	Affinity Capture-MS	physical	Sowa ME (2009)	Homo sapiens	Homo sapiens	0.575389
424243	114946	122599	BABAM2	BRCC3	Affinity Capture-MS	physical	Sowa ME (2009)	Homo sapiens	Homo sapiens	0.507658
424245	119697	122599	UIMC1	BRCC3	Affinity Capture-MS	physical	Sowa ME (2009)	Homo sapiens	Homo sapiens	0.738361
425305	106962	115385	ATM	HUWE1	Affinity Capture-Western	physical	Mu JJ (2007)	Homo sapiens	Homo sapiens	0.439571
425309	106962	114574	ATM	SMC3	Affinity Capture-Western	physical	Mu JJ (2007)	Homo sapiens	Homo sapiens	0.781342
470812	107142	111825	BRCA2	RAD51	Affinity Capture-Western	physical	Ohashi A (2005)	Homo sapiens	Homo sapiens	0
470948	107142	111825	BRCA2	RAD51	Affinity Capture-Western	physical	Shivji MK (2006)	Homo sapiens	Homo sapiens	0
470983	110341	110339	MCM4	MCM2	Affinity Capture-Western	physical	Tan BC (2006)	Homo sapiens	Homo sapiens	0.1951
472028	115349	115349	CHAF1A	CHAF1A	Affinity Capture-Western	physical	Gerard A (2006)	Homo sapiens	Homo sapiens	1
472030	113914	115349	CDC7	CHAF1A	Affinity Capture-Western	physical	Gerard A (2006)	Homo sapiens	Homo sapiens	-0.562906
472136	106652	113353	PARP1	XRCC5	Affinity Capture-Western	physical	Ju BG (2006)	Homo sapiens	Homo sapiens	0.0863959
513630	106652	113353	PARP1	XRCC5	Affinity Capture-Western	physical	Galande S (1999)	Homo sapiens	Homo sapiens	0.0863959
513632	113353	106652	XRCC5	PARP1	Affinity Capture-Western	physical	Galande S (1999)	Homo sapiens	Homo sapiens	0.0863959
513935	107027	109596	ATR	HUS1	Affinity Capture-Western	physical	Pabla N (2008)	Homo sapiens	Homo sapiens	0.967475
513938	107027	313463	ATR	ATRIP	Affinity Capture-Western	physical	Pabla N (2008)	Homo sapiens	Homo sapiens	0.984939
513987	122599	119697	BRCC3	UIMC1	Affinity Capture-Western	physical	Wang B (2007)	Homo sapiens	Homo sapiens	0.738361
513989	119697	122599	UIMC1	BRCC3	Affinity Capture-Western	physical	Wang B (2007)	Homo sapiens	Homo sapiens	0.738361
514043	107027	313463	ATR	ATRIP	Affinity Capture-MS	physical	Pabla N (2011)	Homo sapiens	Homo sapiens	0.984939
514160	120572	120429	UBE2W	FANCL	PCA	physical	Zhang Y (2011)	Homo sapiens	Homo sapiens	0.974586
514161	120429	120572	FANCL	UBE2W	PCA	physical	Zhang Y (2011)	Homo sapiens	Homo sapiens	0.974586
514361	108483	119664	FANCF	GINS2	Two-hybrid	physical	Tumini E (2011)	Homo sapiens	Homo sapiens	0.359454
514364	108483	119664	FANCF	GINS2	Affinity Capture-Western	physical	Tumini E (2011)	Homo sapiens	Homo sapiens	0.359454
514366	119664	108483	GINS2	FANCF	Affinity Capture-Western	physical	Tumini E (2011)	Homo sapiens	Homo sapiens	0.359454
518083	108474	131695	FANCD2	POLN	Co-localization	physical	Park HK (2010)	Homo sapiens	Homo sapiens	0.246332
518163	114492	115014	RNF8	MDC1	Affinity Capture-Western	physical	Mailand N (2007)	Homo sapiens	Homo sapiens	0.0411645
518164	115014	114492	MDC1	RNF8	Affinity Capture-Western	physical	Mailand N (2007)	Homo sapiens	Homo sapiens	0.0411645
519176	107142	108484	BRCA2	FANCG	Affinity Capture-Western	physical	Wilson JB (2010)	Homo sapiens	Homo sapiens	-0.212467
519178	108474	107142	FANCD2	BRCA2	Affinity Capture-Western	physical	Wilson JB (2010)	Homo sapiens	Homo sapiens	-0.162503
519180	108484	107142	FANCG	BRCA2	Affinity Capture-Western	physical	Wilson JB (2010)	Homo sapiens	Homo sapiens	-0.212467
519181	108484	108483	FANCG	FANCF	Affinity Capture-Western	physical	Wilson JB (2010)	Homo sapiens	Homo sapiens	0.720702
519182	107142	108474	BRCA2	FANCD2	Affinity Capture-Western	physical	Wilson JB (2010)	Homo sapiens	Homo sapiens	-0.162503
519183	108483	108484	FANCF	FANCG	Affinity Capture-Western	physical	Wilson JB (2010)	Homo sapiens	Homo sapiens	0.720702
519206	121722	121722	FANCM	FANCM	Affinity Capture-MS	physical	Singh TR (2010)	Homo sapiens	Homo sapiens	1
519207	121722	108484	FANCM	FANCG	Affinity Capture-MS	physical	Singh TR (2010)	Homo sapiens	Homo sapiens	0.93202
519208	121722	124833	FANCM	FAAP24	Affinity Capture-MS	physical	Singh TR (2010)	Homo sapiens	Homo sapiens	0.88033
519235	120429	121722	FANCL	FANCM	Affinity Capture-Western	physical	Singh TR (2010)	Homo sapiens	Homo sapiens	0.563835
519238	120429	108484	FANCL	FANCG	Affinity Capture-Western	physical	Singh TR (2010)	Homo sapiens	Homo sapiens	0.463197
519241	108484	121722	FANCG	FANCM	Affinity Capture-Western	physical	Singh TR (2010)	Homo sapiens	Homo sapiens	0.93202
519244	108484	120429	FANCG	FANCL	Affinity Capture-Western	physical	Singh TR (2010)	Homo sapiens	Homo sapiens	0.463197
519611	121722	108483	FANCM	FANCF	Affinity Capture-Western	physical	Deans AJ (2009)	Homo sapiens	Homo sapiens	0.642383
519612	121722	107110	FANCM	BLM	Affinity Capture-Western	physical	Deans AJ (2009)	Homo sapiens	Homo sapiens	0.438074
519614	121722	125466	FANCM	RMI2	Affinity Capture-Western	physical	Deans AJ (2009)	Homo sapiens	Homo sapiens	0.368357
519616	121722	124833	FANCM	FAAP24	Affinity Capture-Western	physical	Deans AJ (2009)	Homo sapiens	Homo sapiens	0.88033
519621	108483	121722	FANCF	FANCM	Affinity Capture-Western	physical	Deans AJ (2009)	Homo sapiens	Homo sapiens	0.642383
519846	107110	107027	BLM	ATR	Affinity Capture-Western	physical	Davies SL (2004)	Homo sapiens	Homo sapiens	0
519847	107027	107110	ATR	BLM	Affinity Capture-Western	physical	Davies SL (2004)	Homo sapiens	Homo sapiens	0
530392	122599	107142	BRCC3	BRCA2	Affinity Capture-Western	physical	Kumaraswamy E (2007)	Homo sapiens	Homo sapiens	0.85483
557113	116183	114946	COPS5	BABAM2	Affinity Capture-Western	physical	Cooper EM (2009)	Homo sapiens	Homo sapiens	0
557114	116183	122599	COPS5	BRCC3	Affinity Capture-Western	physical	Cooper EM (2009)	Homo sapiens	Homo sapiens	0
557136	108484	107110	FANCG	BLM	Affinity Capture-Western	physical	Meetei AR (2003)	Homo sapiens	Homo sapiens	0.48945
558921	119697	115014	UIMC1	MDC1	Co-localization	physical	Strauss C (2011)	Homo sapiens	Homo sapiens	-1.69493e-05
559223	313463	107027	ATRIP	ATR	Affinity Capture-Western	physical	Warmerdam DO (2010)	Homo sapiens	Homo sapiens	0.984939
561806	120429	120429	FANCL	FANCL	Affinity Capture-MS	physical	Ling C (2007)	Homo sapiens	Homo sapiens	1
561869	119697	115014	UIMC1	MDC1	Affinity Capture-Western	physical	Strauss C (2011)	Homo sapiens	Homo sapiens	-1.69493e-05
561871	115014	119697	MDC1	UIMC1	Affinity Capture-Western	physical	Strauss C (2011)	Homo sapiens	Homo sapiens	-1.69493e-05
561873	115014	119697	MDC1	UIMC1	Co-fractionation	physical	Strauss C (2011)	Homo sapiens	Homo sapiens	-1.69493e-05
565971	113349	119532	XRCC1	POLK	Affinity Capture-Western	physical	Ogi T (2010)	Homo sapiens	Homo sapiens	0.876169
565973	119532	113349	POLK	XRCC1	Affinity Capture-Western	physical	Ogi T (2010)	Homo sapiens	Homo sapiens	0.876169
568122	108276	108276	EGFR	EGFR	Affinity Capture-Western	physical	Guo HB (2009)	Homo sapiens	Homo sapiens	1
570522	119697	114946	UIMC1	BABAM2	Affinity Capture-Western	physical	Wang B (2009)	Homo sapiens	Homo sapiens	0.575389
570527	114946	119697	BABAM2	UIMC1	Affinity Capture-Western	physical	Wang B (2009)	Homo sapiens	Homo sapiens	0.575389
570529	114946	122599	BABAM2	BRCC3	Affinity Capture-Western	physical	Wang B (2009)	Homo sapiens	Homo sapiens	0.507658
570532	119697	122599	UIMC1	BRCC3	Affinity Capture-Western	physical	Wang B (2009)	Homo sapiens	Homo sapiens	0.738361
570534	122599	114946	BRCC3	BABAM2	Affinity Capture-Western	physical	Wang B (2009)	Homo sapiens	Homo sapiens	0.507658
570720	107142	111825	BRCA2	RAD51	Co-localization	physical	Badie S (2010)	Homo sapiens	Homo sapiens	0
571560	119697	122599	UIMC1	BRCC3	Affinity Capture-Western	physical	Shao G (2009)	Homo sapiens	Homo sapiens	0.738361
591756	114946	122599	BABAM2	BRCC3	Affinity Capture-Western	physical	Patterson-Fortin J (2010)	Homo sapiens	Homo sapiens	0.507658
591757	114946	119697	BABAM2	UIMC1	Affinity Capture-Western	physical	Patterson-Fortin J (2010)	Homo sapiens	Homo sapiens	0.575389
591766	122599	114946	BRCC3	BABAM2	Affinity Capture-Western	physical	Patterson-Fortin J (2010)	Homo sapiens	Homo sapiens	0.507658
591767	122599	119697	BRCC3	UIMC1	Affinity Capture-Western	physical	Patterson-Fortin J (2010)	Homo sapiens	Homo sapiens	0.738361
592748	119697	114946	UIMC1	BABAM2	Affinity Capture-MS	physical	Feng L (2009)	Homo sapiens	Homo sapiens	0.575389
592749	119697	122599	UIMC1	BRCC3	Affinity Capture-MS	physical	Feng L (2009)	Homo sapiens	Homo sapiens	0.738361
592758	122599	119697	BRCC3	UIMC1	Affinity Capture-MS	physical	Feng L (2009)	Homo sapiens	Homo sapiens	0.738361
592759	122599	114946	BRCC3	BABAM2	Affinity Capture-MS	physical	Feng L (2009)	Homo sapiens	Homo sapiens	0.507658
592766	114946	119697	BABAM2	UIMC1	Affinity Capture-MS	physical	Feng L (2009)	Homo sapiens	Homo sapiens	0.575389
592769	114946	122599	BABAM2	BRCC3	Affinity Capture-MS	physical	Feng L (2009)	Homo sapiens	Homo sapiens	0.507658
592775	114946	122599	BABAM2	BRCC3	Affinity Capture-Western	physical	Feng L (2009)	Homo sapiens	Homo sapiens	0.507658
592781	119697	114946	UIMC1	BABAM2	Affinity Capture-Western	physical	Feng L (2009)	Homo sapiens	Homo sapiens	0.575389
592783	119697	122599	UIMC1	BRCC3	Affinity Capture-Western	physical	Feng L (2009)	Homo sapiens	Homo sapiens	0.738361
592794	114946	119697	BABAM2	UIMC1	Affinity Capture-Western	physical	Feng L (2009)	Homo sapiens	Homo sapiens	0.575389
600993	107838	115301	CSNK1E	RBX1	Two-hybrid	physical	Vinayagam A (2011)	Homo sapiens	Homo sapiens	-0.112004
607486	106652	113349	PARP1	XRCC1	Affinity Capture-Western	physical	Leppard JB (2003)	Homo sapiens	Homo sapiens	0.58517
610815	121094	128255	NSMCE3	NSMCE1	Affinity Capture-MS	physical	Doyle JM (2010)	Homo sapiens	Homo sapiens	0.877054
610836	128255	121094	NSMCE1	NSMCE3	Affinity Capture-Western	physical	Doyle JM (2010)	Homo sapiens	Homo sapiens	0.877054
615960	107027	313463	ATR	ATRIP	Affinity Capture-Western	physical	Falck J (2005)	Homo sapiens	Homo sapiens	0.984939
615962	313463	107027	ATRIP	ATR	Affinity Capture-Western	physical	Falck J (2005)	Homo sapiens	Homo sapiens	0.984939
615963	313463	107027	ATRIP	ATR	Co-localization	physical	Falck J (2005)	Homo sapiens	Homo sapiens	0.984939
615974	113353	107027	XRCC5	ATR	Affinity Capture-Western	physical	Falck J (2005)	Homo sapiens	Homo sapiens	0.660844
615976	313463	106962	ATRIP	ATM	Affinity Capture-Western	physical	Falck J (2005)	Homo sapiens	Homo sapiens	0.915211
616062	106652	113353	PARP1	XRCC5	Affinity Capture-Western	physical	Idogawa M (2007)	Homo sapiens	Homo sapiens	0.0863959
632608	116256	115014	TOPBP1	MDC1	Co-purification	physical	Wang J (2011)	Homo sapiens	Homo sapiens	0.769392
632609	116256	115014	TOPBP1	MDC1	Affinity Capture-Western	physical	Wang J (2011)	Homo sapiens	Homo sapiens	0.769392
645041	111825	107110	RAD51	BLM	Affinity Capture-Western	physical	Yang Q (2004)	Homo sapiens	Homo sapiens	0
658001	117363	114574	NIPBL	SMC3	Affinity Capture-Western	physical	Kagey MH (2010)	Homo sapiens	Homo sapiens	0.949713
658083	113914	110339	CDC7	MCM2	Affinity Capture-Western	physical	Martin L (2007)	Homo sapiens	Homo sapiens	0.63449
658084	110339	113914	MCM2	CDC7	Affinity Capture-Western	physical	Martin L (2007)	Homo sapiens	Homo sapiens	0.63449
659065	115014	113353	MDC1	XRCC5	Affinity Capture-Western	physical	Lou Z (2004)	Homo sapiens	Homo sapiens	0.558591
659157	115014	108474	MDC1	FANCD2	Affinity Capture-Western	physical	Stewart GS (2003)	Homo sapiens	Homo sapiens	0.856976
659160	115014	115417	MDC1	RAD50	Affinity Capture-Western	physical	Stewart GS (2003)	Homo sapiens	Homo sapiens	0.874498
659161	115014	106962	MDC1	ATM	Affinity Capture-Western	physical	Stewart GS (2003)	Homo sapiens	Homo sapiens	0.826745
659163	106962	115014	ATM	MDC1	Affinity Capture-Western	physical	Stewart GS (2003)	Homo sapiens	Homo sapiens	0.826745
678432	119697	111867	UIMC1	RBBP8	Affinity Capture-Western	physical	Wang B (2007)	Homo sapiens	Homo sapiens	-0.00184618
689338	116183	107110	COPS5	BLM	Affinity Capture-MS	physical	Bennett EJ (2010)	Homo sapiens	Homo sapiens	0
689377	116183	107536	COPS5	CHEK1	Affinity Capture-MS	physical	Bennett EJ (2010)	Homo sapiens	Homo sapiens	0
689388	116183	116183	COPS5	COPS5	Affinity Capture-MS	physical	Bennett EJ (2010)	Homo sapiens	Homo sapiens	1
689496	116183	120441	COPS5	FIGN	Affinity Capture-MS	physical	Bennett EJ (2010)	Homo sapiens	Homo sapiens	0
689642	116183	110340	COPS5	MCM3	Affinity Capture-MS	physical	Bennett EJ (2010)	Homo sapiens	Homo sapiens	0
689686	116183	106652	COPS5	PARP1	Affinity Capture-MS	physical	Bennett EJ (2010)	Homo sapiens	Homo sapiens	0
689831	116183	117517	COPS5	SENP6	Affinity Capture-MS	physical	Bennett EJ (2010)	Homo sapiens	Homo sapiens	0.0219343
689856	116183	114574	COPS5	SMC3	Affinity Capture-MS	physical	Bennett EJ (2010)	Homo sapiens	Homo sapiens	0.959764
693407	119697	114946	UIMC1	BABAM2	Affinity Capture-MS	physical	Wu J (2009)	Homo sapiens	Homo sapiens	0.575389
693408	119697	122599	UIMC1	BRCC3	Affinity Capture-MS	physical	Wu J (2009)	Homo sapiens	Homo sapiens	0.738361
697282	107110	107028	BLM	ATRX	Affinity Capture-Western	physical	Srivastava V (2009)	Homo sapiens	Homo sapiens	-0.00698573
697283	107110	111825	BLM	RAD51	Affinity Capture-Western	physical	Srivastava V (2009)	Homo sapiens	Homo sapiens	0
697284	107028	107110	ATRX	BLM	Affinity Capture-Western	physical	Srivastava V (2009)	Homo sapiens	Homo sapiens	-0.00698573
697506	109596	116183	HUS1	COPS5	Co-localization	physical	Huang J (2007)	Homo sapiens	Homo sapiens	0.965872
697510	116183	109596	COPS5	HUS1	Two-hybrid	physical	Huang J (2007)	Homo sapiens	Homo sapiens	0.965872
697513	109596	116183	HUS1	COPS5	Affinity Capture-Western	physical	Huang J (2007)	Homo sapiens	Homo sapiens	0.965872
697516	116183	109596	COPS5	HUS1	Affinity Capture-Western	physical	Huang J (2007)	Homo sapiens	Homo sapiens	0.965872
697758	116256	116256	TOPBP1	TOPBP1	Affinity Capture-Western	physical	Liu K (2006)	Homo sapiens	Homo sapiens	1
714978	107028	111825	ATRX	RAD51	Affinity Capture-Western	physical	Srivastava V (2009)	Homo sapiens	Homo sapiens	-0.607853
714980	111825	107028	RAD51	ATRX	Affinity Capture-Western	physical	Srivastava V (2009)	Homo sapiens	Homo sapiens	-0.607853
715904	116256	313463	TOPBP1	ATRIP	Affinity Capture-Western	physical	Venere M (2007)	Homo sapiens	Homo sapiens	0.796834
716896	107110	107110	BLM	BLM	Affinity Capture-MS	physical	Bhattacharyya S (2009)	Homo sapiens	Homo sapiens	1
718719	111867	106962	RBBP8	ATM	Affinity Capture-Western	physical	Li S (2000)	Homo sapiens	Homo sapiens	0.869756
718979	107028	111825	ATRX	RAD51	Two-hybrid	physical	Golub EI (1997)	Homo sapiens	Homo sapiens	-0.607853
719503	106962	116256	ATM	TOPBP1	Affinity Capture-Western	physical	Perfettini JL (2009)	Homo sapiens	Homo sapiens	0.865461
723834	121094	128255	NSMCE3	NSMCE1	Affinity Capture-Western	physical	Taylor EM (2008)	Homo sapiens	Homo sapiens	0.877054
723836	128255	116754	NSMCE1	SMC5	Affinity Capture-MS	physical	Taylor EM (2008)	Homo sapiens	Homo sapiens	0.678627
723838	128255	128255	NSMCE1	NSMCE1	Affinity Capture-MS	physical	Taylor EM (2008)	Homo sapiens	Homo sapiens	1
723841	128255	121094	NSMCE1	NSMCE3	Affinity Capture-MS	physical	Taylor EM (2008)	Homo sapiens	Homo sapiens	0.877054
723850	128255	116754	NSMCE1	SMC5	Affinity Capture-Western	physical	Taylor EM (2008)	Homo sapiens	Homo sapiens	0.678627
723852	128255	121094	NSMCE1	NSMCE3	Affinity Capture-Western	physical	Taylor EM (2008)	Homo sapiens	Homo sapiens	0.877054
723853	128255	128255	NSMCE1	NSMCE1	Affinity Capture-Western	physical	Taylor EM (2008)	Homo sapiens	Homo sapiens	1
723854	128255	116754	NSMCE1	SMC5	Co-fractionation	physical	Taylor EM (2008)	Homo sapiens	Homo sapiens	0.678627
723858	128255	121094	NSMCE1	NSMCE3	Co-fractionation	physical	Taylor EM (2008)	Homo sapiens	Homo sapiens	0.877054
724303	116754	128255	SMC5	NSMCE1	Affinity Capture-Western	physical	Potts PR (2005)	Homo sapiens	Homo sapiens	0.678627
726907	115385	106962	HUWE1	ATM	Affinity Capture-Western	physical	Hao Z (2012)	Homo sapiens	Homo sapiens	0.439571
727291	108276	108276	EGFR	EGFR	Affinity Capture-MS	physical	Tong J (2008)	Homo sapiens	Homo sapiens	1
835831	107142	111825	BRCA2	RAD51	Affinity Capture-Western	physical	Thorslund T (2007)	Homo sapiens	Homo sapiens	0
835835	111825	107142	RAD51	BRCA2	Two-hybrid	physical	Thorslund T (2007)	Homo sapiens	Homo sapiens	0
844431	107459	107459	CDK9	CDK9	Affinity Capture-MS	physical	Takahashi H (2011)	Homo sapiens	Homo sapiens	1
859798	107027	313463	ATR	ATRIP	Affinity Capture-Western	physical	Lovejoy CA (2009)	Homo sapiens	Homo sapiens	0.984939
871669	111418	110339	POLA1	MCM2	Affinity Capture-Western	physical	Dehde S (2001)	Homo sapiens	Homo sapiens	0.929408
872766	119697	107110	UIMC1	BLM	Affinity Capture-Western	physical	Tikoo S (2013)	Homo sapiens	Homo sapiens	-0.776478
872767	107110	119697	BLM	UIMC1	Affinity Capture-Western	physical	Tikoo S (2013)	Homo sapiens	Homo sapiens	-0.776478
879190	107483	107483	CEBPG	CEBPG	FRET	physical	Reinke AW (2013)	Homo sapiens	Homo sapiens	1
887153	108276	108276	EGFR	EGFR	Affinity Capture-MS	physical	Foerster S (2013)	Homo sapiens	Homo sapiens	1
887323	108276	107027	EGFR	ATR	Affinity Capture-MS	physical	Foerster S (2013)	Homo sapiens	Homo sapiens	0.652395
892993	113914	107459	CDC7	CDK9	Two-hybrid	physical	Wang J (2011)	Homo sapiens	Homo sapiens	0.603894
904921	108276	108276	EGFR	EGFR	Affinity Capture-Western	physical	Puliyappadamba VT (2013)	Homo sapiens	Homo sapiens	1
906965	107459	107459	CDK9	CDK9	Affinity Capture-MS	physical	Varjosalo M (2013)	Homo sapiens	Homo sapiens	1
1054866	106652	106652	PARP1	PARP1	Affinity Capture-Western	physical	Kim BK (2014)	Homo sapiens	Homo sapiens	1
1054903	107110	108474	BLM	FANCD2	Affinity Capture-Western	physical	Chaudhury I (2014)	Homo sapiens	Homo sapiens	0.272142
1057193	115301	113171	RBX1	UBE2D3	Affinity Capture-Western	physical	Pick E (2007)	Homo sapiens	Homo sapiens	0.816359
1057509	115508	115385	PSMD14	HUWE1	Affinity Capture-MS	physical	Jacobson AD (2014)	Homo sapiens	Homo sapiens	0.323629
1057517	115508	115385	PSMD14	HUWE1	Affinity Capture-Western	physical	Jacobson AD (2014)	Homo sapiens	Homo sapiens	0.323629
1065896	108276	108276	EGFR	EGFR	Affinity Capture-MS	physical	Tong J (2014)	Homo sapiens	Homo sapiens	1
1065934	108276	114574	EGFR	SMC3	Affinity Capture-MS	physical	Tong J (2014)	Homo sapiens	Homo sapiens	0.561824
1066138	108276	107110	EGFR	BLM	Affinity Capture-MS	physical	Tong J (2014)	Homo sapiens	Homo sapiens	0.258548
1066143	108276	113353	EGFR	XRCC5	Affinity Capture-MS	physical	Tong J (2014)	Homo sapiens	Homo sapiens	0.8026
1505852	119697	106652	UIMC1	PARP1	Affinity Capture-Western	physical	Hu Y (2014)	Homo sapiens	Homo sapiens	-0.710925
1505856	106652	119697	PARP1	UIMC1	Affinity Capture-Western	physical	Hu Y (2014)	Homo sapiens	Homo sapiens	-0.710925
1528311	108474	107142	FANCD2	BRCA2	Affinity Capture-Western	physical	Zhi G (2009)	Homo sapiens	Homo sapiens	-0.162503
1528312	107142	108474	BRCA2	FANCD2	Affinity Capture-Western	physical	Zhi G (2009)	Homo sapiens	Homo sapiens	-0.162503
2327667	115417	115417	RAD50	RAD50	Co-crystal Structure	physical	Park YB (2017)	Homo sapiens	Homo sapiens	1
2327789	121722	124833	FANCM	FAAP24	Co-crystal Structure	physical	Yang H (2013)	Homo sapiens	Homo sapiens	0.88033
2327791	121722	124833	FANCM	FAAP24	Affinity Capture-Western	physical	Yang H (2013)	Homo sapiens	Homo sapiens	0.88033
2327792	121722	124833	FANCM	FAAP24	Co-localization	physical	Yang H (2013)	Homo sapiens	Homo sapiens	0.88033
2328370	110341	110339	MCM4	MCM2	Affinity Capture-MS	physical	Boldt K (2016)	Homo sapiens	Homo sapiens	0.1951
2328845	110339	114574	MCM2	SMC3	Affinity Capture-MS	physical	Boldt K (2016)	Homo sapiens	Homo sapiens	0.958911
2328861	110341	114574	MCM4	SMC3	Affinity Capture-MS	physical	Boldt K (2016)	Homo sapiens	Homo sapiens	0.188841
2332871	313463	120429	ATRIP	FANCL	Two-hybrid	physical	Tomida J (2013)	Homo sapiens	Homo sapiens	0.925607
2332873	313463	120429	ATRIP	FANCL	Affinity Capture-Western	physical	Tomida J (2013)	Homo sapiens	Homo sapiens	0.925607
2332874	120429	313463	FANCL	ATRIP	Affinity Capture-Western	physical	Tomida J (2013)	Homo sapiens	Homo sapiens	0.925607
2332875	313463	313463	ATRIP	ATRIP	Two-hybrid	physical	Tomida J (2013)	Homo sapiens	Homo sapiens	1
2333526	108276	108276	EGFR	EGFR	Co-purification	physical	Fernandes H (2001)	Homo sapiens	Homo sapiens	1
2335046	108474	111867	FANCD2	RBBP8	Co-localization	physical	Murina O (2014)	Homo sapiens	Homo sapiens	0.900416
2335050	108474	111867	FANCD2	RBBP8	Affinity Capture-Western	physical	Murina O (2014)	Homo sapiens	Homo sapiens	0.900416
2335052	111867	108474	RBBP8	FANCD2	FRET	physical	Murina O (2014)	Homo sapiens	Homo sapiens	0.900416
2485493	121094	128255	NSMCE3	NSMCE1	Two-hybrid	physical	van der Crabben SN (2016)	Homo sapiens	Homo sapiens	0.877054
2485495	121094	128255	NSMCE3	NSMCE1	Affinity Capture-Western	physical	van der Crabben SN (2016)	Homo sapiens	Homo sapiens	0.877054
2490692	115508	115508	PSMD14	PSMD14	Affinity Capture-MS	physical	Huang X (2016)	Homo sapiens	Homo sapiens	1
2490704	115508	113164	PSMD14	UBC	Affinity Capture-MS	physical	Huang X (2016)	Homo sapiens	Homo sapiens	0.0486003
2494920	115508	115508	PSMD14	PSMD14	Affinity Capture-MS	physical	Wang X (2017)	Homo sapiens	Homo sapiens	1
2496036	115508	115508	PSMD14	PSMD14	Affinity Capture-MS	physical	Wang X (2017)	Homo sapiens	Homo sapiens	1
2512365	107110	125466	BLM	RMI2	Affinity Capture-Western	physical	Wu W (2018)	Homo sapiens	Homo sapiens	0.925167
2536731	108276	108276	EGFR	EGFR	Two-hybrid	physical	Sawma P (2014)	Homo sapiens	Homo sapiens	1
2537004	107536	115285	CHEK1	USP3	Affinity Capture-Western	physical	Cheng YC (2018)	Homo sapiens	Homo sapiens	0
2537006	115285	107536	USP3	CHEK1	Affinity Capture-Western	physical	Cheng YC (2018)	Homo sapiens	Homo sapiens	0
2540085	116256	107027	TOPBP1	ATR	Affinity Capture-Western	physical	Liu K (2017)	Homo sapiens	Homo sapiens	0.804247
2544124	107459	106652	CDK9	PARP1	Affinity Capture-MS	physical	Yang J (2015)	Homo sapiens	Homo sapiens	0.0147566
2549586	107536	110339	CHEK1	MCM2	Affinity Capture-Western	physical	Han X (2014)	Homo sapiens	Homo sapiens	-0.0287598
2549587	107536	110340	CHEK1	MCM3	Affinity Capture-Western	physical	Han X (2014)	Homo sapiens	Homo sapiens	-0.743048
2549588	107536	110341	CHEK1	MCM4	Affinity Capture-Western	physical	Han X (2014)	Homo sapiens	Homo sapiens	-0.689227
2549599	110339	107536	MCM2	CHEK1	Affinity Capture-Western	physical	Han X (2014)	Homo sapiens	Homo sapiens	-0.0287598
2573145	107142	107142	BRCA2	BRCA2	Co-localization	physical	Sanchez H (2017)	Homo sapiens	Homo sapiens	1
2573146	107142	111825	BRCA2	RAD51	Co-localization	physical	Sanchez H (2017)	Homo sapiens	Homo sapiens	0
2573673	124833	121722	FAAP24	FANCM	Affinity Capture-Western	physical	Wang Y (2013)	Homo sapiens	Homo sapiens	0.88033
2573699	107142	107142	BRCA2	BRCA2	Affinity Capture-MS	physical	Malik S (2016)	Homo sapiens	Homo sapiens	1
2591758	113349	113349	XRCC1	XRCC1	Co-crystal Structure	physical	Zhang X (1998)	Homo sapiens	Homo sapiens	1
2593497	111825	107142	RAD51	BRCA2	Co-crystal Structure	physical	Nomme J (2008)	Homo sapiens	Homo sapiens	0
2594818	115301	106652	RBX1	PARP1	Affinity Capture-MS	physical	Li Y (2018)	Homo sapiens	Homo sapiens	0.0912447
2594972	115301	115014	RBX1	MDC1	Affinity Capture-MS	physical	Li Y (2018)	Homo sapiens	Homo sapiens	0.218319
2594993	115301	116183	RBX1	COPS5	Affinity Capture-MS	physical	Li Y (2018)	Homo sapiens	Homo sapiens	0.185513
2595041	115301	115301	RBX1	RBX1	Affinity Capture-MS	physical	Li Y (2018)	Homo sapiens	Homo sapiens	1
2595428	107028	111913	ATRX	RFC1	Affinity Capture-Western	physical	Juhasz S (2018)	Homo sapiens	Homo sapiens	0
2595857	115722	127244	MAD2L2	SHILD1	Affinity Capture-MS	physical	Noordermeer SM (2018)	Homo sapiens	Homo sapiens
2595861	127244	120482	SHILD1	RIF1	Co-localization	physical	Noordermeer SM (2018)	Homo sapiens	Homo sapiens
2595868	115722	127244	MAD2L2	SHILD1	Affinity Capture-MS	physical	Gao S (2018)	Homo sapiens	Homo sapiens
2595872	127244	115722	SHILD1	MAD2L2	Affinity Capture-Western	physical	Gao S (2018)	Homo sapiens	Homo sapiens
2595874	127244	127244	SHILD1	SHILD1	Affinity Capture-Western	physical	Gao S (2018)	Homo sapiens	Homo sapiens
2595928	111825	110340	RAD51	MCM3	Affinity Capture-Western	physical	Shukla A (2005)	Homo sapiens	Homo sapiens	0
2596753	111825	107028	RAD51	ATRX	Affinity Capture-Western	physical	Linke SP (2003)	Homo sapiens	Homo sapiens	-0.607853
2598428	111825	107142	RAD51	BRCA2	Affinity Capture-Western	physical	Yata K (2014)	Homo sapiens	Homo sapiens	0
2598433	107142	111825	BRCA2	RAD51	Affinity Capture-Western	physical	Yata K (2014)	Homo sapiens	Homo sapiens	0
2599811	107142	111825	BRCA2	RAD51	Affinity Capture-MS	physical	Jensen RB (2010)	Homo sapiens	Homo sapiens	0
2599873	113350	111825	XRCC2	RAD51	Two-hybrid	physical	Tambini CE (2010)	Homo sapiens	Homo sapiens	0
2599989	111825	107110	RAD51	BLM	Affinity Capture-Western	physical	Tripathi V (2008)	Homo sapiens	Homo sapiens	0
2600010	111825	115014	RAD51	MDC1	Affinity Capture-Western	physical	Lang F (2017)	Homo sapiens	Homo sapiens	0.95718
2600230	107110	125466	BLM	RMI2	Affinity Capture-MS	physical	Wan L (2013)	Homo sapiens	Homo sapiens	0.925167
2600231	107110	120482	BLM	RIF1	Affinity Capture-MS	physical	Wan L (2013)	Homo sapiens	Homo sapiens	0.492451
2600232	107110	121722	BLM	FANCM	Affinity Capture-MS	physical	Wan L (2013)	Homo sapiens	Homo sapiens	0.438074
2600258	116256	111825	TOPBP1	RAD51	Co-localization	physical	Moudry P (2016)	Homo sapiens	Homo sapiens	0.733988
2600284	107142	111825	BRCA2	RAD51	Affinity Capture-Western	physical	Buisson R (2010)	Homo sapiens	Homo sapiens	0
2602979	111825	111825	RAD51	RAD51	Affinity Capture-Western	physical	Li W (2000)	Homo sapiens	Homo sapiens	1
2603052	111825	107142	RAD51	BRCA2	Co-localization	physical	Jeyasekharan AD (2013)	Homo sapiens	Homo sapiens	0
2603865	107028	111825	ATRX	RAD51	Two-hybrid	physical	Kovalenko OV (2006)	Homo sapiens	Homo sapiens	-0.607853
2603875	116369	116369	CHEK2	CHEK2	Co-purification	physical	Choi HH (2014)	Homo sapiens	Homo sapiens	1
2603895	116369	114574	CHEK2	SMC3	Co-purification	physical	Choi HH (2014)	Homo sapiens	Homo sapiens	0.0801004
2603902	116369	110340	CHEK2	MCM3	Co-purification	physical	Choi HH (2014)	Homo sapiens	Homo sapiens	0.683802
2603914	116369	113353	CHEK2	XRCC5	Co-purification	physical	Choi HH (2014)	Homo sapiens	Homo sapiens	0.461617
2603948	111825	107142	RAD51	BRCA2	Affinity Capture-Western	physical	Lu H (2005)	Homo sapiens	Homo sapiens	0
2606290	115789	107142	RNASEH2A	BRCA2	Co-localization	physical	DAlessandro G (2018) PUBMED:30560944 9606 9606 Low Throughput - - Proximity Ligation Assay - BIOGRID O75792 - NP_006388 P51587 - NP_000050 - - - - - - Homo sapiens Homo sapiens 2606291 10535 672 115789 107140 - - RNASEH2A BRCA1 AGS4|JUNB|RNASEHI|RNHIA|RNHL BRCAI|BRCC1|BROVCA1|FANCS|IRIS|PNCA4|PPP1R53|PSCP|RNF53 Affinity Capture-Western physical DAlessandro G (2018)	Homo sapiens	Homo sapiens	-0.603404
2606292	115789	111825	RNASEH2A	RAD51	Affinity Capture-Western	physical	DAlessandro G (2018) PUBMED:30560944 9606 9606 Low Throughput - - - - BIOGRID O75792 - NP_006388 Q06609 - NP_001157742|NP_002866|NP_001157741|NP_597994 - - - - - - Homo sapiens Homo sapiens 2606293 10535 675 115789 107142 - RP11-298P3.4 RNASEH2A BRCA2 AGS4|JUNB|RNASEHI|RNHIA|RNHL BRCC2|BROVCA2|FACD|FAD|FAD1|FANCD|FANCD1|GLM3|PNCA2|XRCC11 Affinity Capture-Western physical DAlessandro G (2018)	Homo sapiens	Homo sapiens	0
2639211	122599	114946	BRCC3	BABAM2	Affinity Capture-Western	physical	Donaghy R (2019)	Homo sapiens	Homo sapiens	0.507658
2641370	111825	107142	RAD51	BRCA2	Affinity Capture-Western	physical	Song Z (2019)	Homo sapiens	Homo sapiens	0
2643856	113248	115301	UVRAG	RBX1	Affinity Capture-MS	physical	Feng X (2019)	Homo sapiens	Homo sapiens	0.150534
2643862	113248	122599	UVRAG	BRCC3	Affinity Capture-MS	physical	Feng X (2019)	Homo sapiens	Homo sapiens	-0.0286885
2692180	110340	110341	MCM3	MCM4	Affinity Capture-MS	physical	Tamberg N (2018)	Homo sapiens	Homo sapiens	0.708013
2692185	110340	110339	MCM3	MCM2	Affinity Capture-MS	physical	Tamberg N (2018)	Homo sapiens	Homo sapiens	0.0368763
2692186	110340	110340	MCM3	MCM3	Affinity Capture-MS	physical	Tamberg N (2018)	Homo sapiens	Homo sapiens	1
2714124	114492	114492	RNF8	RNF8	Two-hybrid	physical	Luck K (2020)	Homo sapiens	Homo sapiens	1
2752922	120861	106652	CHFR	PARP1	Affinity Capture-Western	physical	Zhang L (2019)	Homo sapiens	Homo sapiens	-0.840147
2754201	108474	110339	FANCD2	MCM2	Affinity Capture-MS	physical	Pladevall-Morera D (2019)	Homo sapiens	Homo sapiens	0.872932
2754202	108474	110340	FANCD2	MCM3	Affinity Capture-MS	physical	Pladevall-Morera D (2019)	Homo sapiens	Homo sapiens	0.285154
2754212	108474	121094	FANCD2	NSMCE3	Affinity Capture-MS	physical	Pladevall-Morera D (2019)	Homo sapiens	Homo sapiens	0.534851
2754215	108474	117363	FANCD2	NIPBL	Affinity Capture-MS	physical	Pladevall-Morera D (2019)	Homo sapiens	Homo sapiens	0.765648
2754234	108474	106652	FANCD2	PARP1	Affinity Capture-MS	physical	Pladevall-Morera D (2019)	Homo sapiens	Homo sapiens	0.0315422
2754267	108474	115508	FANCD2	PSMD14	Affinity Capture-MS	physical	Pladevall-Morera D (2019)	Homo sapiens	Homo sapiens	0.0900615
2754287	108474	120482	FANCD2	RIF1	Affinity Capture-MS	physical	Pladevall-Morera D (2019)	Homo sapiens	Homo sapiens	0.208522
2754369	108474	112485	FANCD2	SMARCC2	Affinity Capture-MS	physical	Pladevall-Morera D (2019)	Homo sapiens	Homo sapiens	0.255694
2754422	108474	113353	FANCD2	XRCC5	Affinity Capture-MS	physical	Pladevall-Morera D (2019)	Homo sapiens	Homo sapiens	0.693761
2754444	108474	107142	FANCD2	BRCA2	Affinity Capture-MS	physical	Pladevall-Morera D (2019)	Homo sapiens	Homo sapiens	-0.162503
2754552	108474	115301	FANCD2	RBX1	Affinity Capture-MS	physical	Pladevall-Morera D (2019)	Homo sapiens	Homo sapiens	0.439416
2754600	108474	114574	FANCD2	SMC3	Affinity Capture-MS	physical	Pladevall-Morera D (2019)	Homo sapiens	Homo sapiens	0.835499
2754602	108474	113164	FANCD2	UBC	Affinity Capture-MS	physical	Pladevall-Morera D (2019)	Homo sapiens	Homo sapiens	0.889357
2754644	108474	115417	FANCD2	RAD50	Affinity Capture-MS	physical	Pladevall-Morera D (2019)	Homo sapiens	Homo sapiens	0.912051
2754653	108474	121722	FANCD2	FANCM	Affinity Capture-MS	physical	Pladevall-Morera D (2019)	Homo sapiens	Homo sapiens	0.700179
2754654	108474	108483	FANCD2	FANCF	Affinity Capture-MS	physical	Pladevall-Morera D (2019)	Homo sapiens	Homo sapiens	0.406583
2754655	108474	115349	FANCD2	CHAF1A	Affinity Capture-MS	physical	Pladevall-Morera D (2019)	Homo sapiens	Homo sapiens	-0.859996
2754666	108474	116256	FANCD2	TOPBP1	Affinity Capture-MS	physical	Pladevall-Morera D (2019)	Homo sapiens	Homo sapiens	0.823649
2754669	108474	115014	FANCD2	MDC1	Affinity Capture-MS	physical	Pladevall-Morera D (2019)	Homo sapiens	Homo sapiens	0.856976
2754674	108474	111867	FANCD2	RBBP8	Affinity Capture-MS	physical	Pladevall-Morera D (2019)	Homo sapiens	Homo sapiens	0.900416
2754675	108474	108484	FANCD2	FANCG	Affinity Capture-MS	physical	Pladevall-Morera D (2019)	Homo sapiens	Homo sapiens	0.666704
2754681	108474	107028	FANCD2	ATRX	Affinity Capture-MS	physical	Pladevall-Morera D (2019)	Homo sapiens	Homo sapiens	-0.452928
2754682	108474	107110	FANCD2	BLM	Affinity Capture-MS	physical	Pladevall-Morera D (2019)	Homo sapiens	Homo sapiens	0.272142
2754684	108474	108474	FANCD2	FANCD2	Affinity Capture-MS	physical	Pladevall-Morera D (2019)	Homo sapiens	Homo sapiens	1
2754687	108474	125466	FANCD2	RMI2	Affinity Capture-MS	physical	Pladevall-Morera D (2019)	Homo sapiens	Homo sapiens	0.187031
2754689	108474	107028	FANCD2	ATRX	Co-localization	physical	Pladevall-Morera D (2019)	Homo sapiens	Homo sapiens	-0.452928
3025729	115722	115722	MAD2L2	MAD2L2	Affinity Capture-Western	physical	Pernicone N (2020)	Homo sapiens	Homo sapiens	1
3304194	116256	107027	TOPBP1	ATR	Affinity Capture-Western	physical	Thada V (2019)	Homo sapiens	Homo sapiens	0.804247
3304211	115014	116256	MDC1	TOPBP1	Affinity Capture-Western	physical	Choi SH (2016)	Homo sapiens	Homo sapiens	0.769392
3308213	313463	107027	ATRIP	ATR	Affinity Capture-Western	physical	Olson E (2007)	Homo sapiens	Homo sapiens	0.984939
3308558	113171	113164	UBE2D3	UBC	Co-crystal Structure	physical	Brzovic PS (2006)	Homo sapiens	Homo sapiens	0.688366
3308724	107028	108474	ATRX	FANCD2	Affinity Capture-Western	physical	Raghunandan M (2020)	Homo sapiens	Homo sapiens	-0.452928
3308726	108474	107028	FANCD2	ATRX	Affinity Capture-Western	physical	Raghunandan M (2020)	Homo sapiens	Homo sapiens	-0.452928
3310003	108276	108276	EGFR	EGFR	Affinity Capture-Western	physical	Liu Y (2021)	Homo sapiens	Homo sapiens	1
3310243	115722	115722	MAD2L2	MAD2L2	Co-crystal Structure	physical	Liang L (2020)	Homo sapiens	Homo sapiens	1
3310517	113349	106652	XRCC1	PARP1	Affinity Capture-MS	physical	Liu X (2021)	Homo sapiens	Homo sapiens	0.58517
3312139	107142	111825	BRCA2	RAD51	Affinity Capture-Western	physical	Liu PF (2021)	Homo sapiens	Homo sapiens	0
3322218	313463	107027	ATRIP	ATR	Affinity Capture-Western	physical	Zhang H (2016)	Homo sapiens	Homo sapiens	0.984939
3322524	313463	111821	ATRIP	RAD17	Affinity Capture-Western	physical	Tsao CC (2004)	Homo sapiens	Homo sapiens	0.577377
3322526	313463	107027	ATRIP	ATR	Affinity Capture-Western	physical	Tsao CC (2004)	Homo sapiens	Homo sapiens	0.984939
3322708	107142	107142	BRCA2	BRCA2	Affinity Capture-Western	physical	Lee M (2021)	Homo sapiens	Homo sapiens	1
3322740	313463	107027	ATRIP	ATR	Affinity Capture-Western	physical	Ball HL (2005)	Homo sapiens	Homo sapiens	0.984939
3322741	107027	313463	ATR	ATRIP	Affinity Capture-Western	physical	Ball HL (2005)	Homo sapiens	Homo sapiens	0.984939
3323793	107028	107028	ATRX	ATRX	Affinity Capture-MS	physical	Teng YC (2021)	Homo sapiens	Homo sapiens	1
3323794	107028	110341	ATRX	MCM4	Affinity Capture-MS	physical	Teng YC (2021)	Homo sapiens	Homo sapiens	-0.0386479
3323804	107028	110339	ATRX	MCM2	Affinity Capture-MS	physical	Teng YC (2021)	Homo sapiens	Homo sapiens	-0.678432
3323806	107028	118845	ATRX	SETD2	Affinity Capture-MS	physical	Teng YC (2021)	Homo sapiens	Homo sapiens	-0.585049
3323829	107028	110339	ATRX	MCM2	Affinity Capture-Western	physical	Teng YC (2021)	Homo sapiens	Homo sapiens	-0.678432
3337516	107027	313463	ATR	ATRIP	Affinity Capture-Western	physical	Burdova K (2015)	Homo sapiens	Homo sapiens	0.984939
3341391	107028	117517	ATRX	SENP6	Proximity Label-MS	physical	Scott WA (2021)	Homo sapiens	Homo sapiens	-0.123111
3341399	107028	107110	ATRX	BLM	Proximity Label-MS	physical	Scott WA (2021)	Homo sapiens	Homo sapiens	-0.00698573
3348824	107110	125466	BLM	RMI2	Affinity Capture-MS	physical	Cho NH (2022)	Homo sapiens	Homo sapiens	0.925167
3348826	107110	120482	BLM	RIF1	Affinity Capture-MS	physical	Cho NH (2022)	Homo sapiens	Homo sapiens	0.492451
3351199	113914	113344	CDC7	XPA	Affinity Capture-MS	physical	Cho NH (2022)	Homo sapiens	Homo sapiens	0.870378
3351363	107536	106652	CHEK1	PARP1	Affinity Capture-MS	physical	Cho NH (2022)	Homo sapiens	Homo sapiens	-0.582526
3358666	109596	111821	HUS1	RAD17	Affinity Capture-MS	physical	Cho NH (2022)	Homo sapiens	Homo sapiens	0.618192
3362398	106652	120861	PARP1	CHFR	Affinity Capture-MS	physical	Cho NH (2022)	Homo sapiens	Homo sapiens	-0.840147
3362400	106652	112485	PARP1	SMARCC2	Affinity Capture-MS	physical	Cho NH (2022)	Homo sapiens	Homo sapiens	0.486993
3362431	106652	110341	PARP1	MCM4	Affinity Capture-MS	physical	Cho NH (2022)	Homo sapiens	Homo sapiens	0.125648
3362435	106652	113349	PARP1	XRCC1	Affinity Capture-MS	physical	Cho NH (2022)	Homo sapiens	Homo sapiens	0.58517
3362439	106652	110340	PARP1	MCM3	Affinity Capture-MS	physical	Cho NH (2022)	Homo sapiens	Homo sapiens	0.348347
3362448	106652	113353	PARP1	XRCC5	Affinity Capture-MS	physical	Cho NH (2022)	Homo sapiens	Homo sapiens	0.0863959
3362457	106652	110339	PARP1	MCM2	Affinity Capture-MS	physical	Cho NH (2022)	Homo sapiens	Homo sapiens	0
3362462	106652	108528	PARP1	FEN1	Affinity Capture-MS	physical	Cho NH (2022)	Homo sapiens	Homo sapiens	0.0118402
3362468	106652	111913	PARP1	RFC1	Affinity Capture-MS	physical	Cho NH (2022)	Homo sapiens	Homo sapiens	0.415443
3366031	111821	109596	RAD17	HUS1	Affinity Capture-MS	physical	Cho NH (2022)	Homo sapiens	Homo sapiens	0.618192
3367366	115789	108528	RNASEH2A	FEN1	Affinity Capture-MS	physical	Cho NH (2022)	Homo sapiens	Homo sapiens	0.0383413
